# Leveraging functional genomic annotations and genome coverage to improve polygenic prediction of complex traits within and between ancestries

**DOI:** 10.1101/2022.10.12.510418

**Authors:** Zhili Zheng, Shouye Liu, Julia Sidorenko, Loic Yengo, Patrick Turley, Alireza Ani, Rujia Wang, Ilja M. Nolte, Harold Snieder, Lifelines Cohort Study, Jian Yang, Naomi R Wray, Michael E Goddard, Peter M Visscher, Jian Zeng

**Affiliations:** Institute for Molecular Bioscience, The University of Queensland, Brisbane, Queensland, Australia; Program in Medical and Population Genetics, Broad Institute of Harvard and MIT, Cambridge, Massachusetts, USA; Stanley Center for Psychiatric Research, Broad Institute of Harvard and MIT, Cambridge, Massachusetts, USA; Analytic and Translational Genetics Unit, Massachusetts General Hospital, Boston, Massachusetts, USA; Center for Economic and Social Research, University of Southern California, Los Angeles, CA, USA; Department of Economics, University of Southern California, Los Angeles, CA, USA; Department of Epidemiology, University of Groningen, University Medical Center Groningen, Groningen, Netherlands; Department of Bioinformatics, Isfahan University of Medical Sciences, Isfahan, Iran; School of Life Sciences, Westlake University, Hangzhou, Zhejiang, China; Westlake Laboratory of Life Sciences and Biomedicine, Hangzhou, Zhejiang, China; Queensland Brain Institute, The University of Queensland, Brisbane, Queensland, Australia; Faculty of Veterinary and Agricultural Science, University of Melbourne, Parkville, Victoria, Australia; Biosciences Research Division, Department of Economic Development, Jobs, Transport and Resources, Bundoora, Victoria, Australia

## Abstract

We develop a new method, SBayesRC, that integrates GWAS summary statistics with functional genomic annotations to improve polygenic prediction of complex traits. Our method is scalable to whole-genome variant analysis and refines signals from functional annotations by allowing them to affect both causal variant probability and causal effect distribution. We analyse 28 traits in the UK Biobank using ∼7 million common SNPs and 96 annotations. SBayesRC improves prediction accuracy by 14% in European ancestry and by up to 33% in trans-ancestry prediction, compared to the baseline method SBayesR which does not use annotations, and outperforms state-of-the-art methods LDpred-funct, PolyPred-S and PRS-CSx by 12-15%. Investigation of factors affecting prediction accuracy identified a significant interaction between SNP density and annotation information, encouraging future use of whole-genome sequence variants for prediction. Functional partitioning analysis highlights a major contribution of evolutionary constrained regions to prediction accuracy and the largest per-SNP contribution from non-synonymous SNPs.
