## Supplementary Tables for "Leveraging functional genomic annotations and genome coverage to improve polygenic prediction of complex traits within and between ancestries"

### Sheet: Contents
List of Supplemenary Tables:
ST1. Description of 28 unrelated UKB traits and sample size
ST2. SNP-based heritability estimation in UKB
ST3. Mean prediction accuracy and regression slope in UKB cross validation
ST4. Cross ancestry prediction accuracy in 18 UKB traits
ST5. Cross ancestry prediction accuracy in 8 traits to EAS population

### Sheet: ST1
ST1. Description of 28 unrelated UKB traits and sample size
Trait abbr	Trait Description	UKB ID	N.EUR	N.CVmean	N.SAS	N.EAS	N.AFR	N.total
AMena	Age when periods started	2714	179144	161230	4109	1437	3676	188695
AMeno	Age at menopause	3581	105631	95067.9	2207	690	1601	110334
Allergic	Hayfever, allergic rhinitis or eczema	6152_9	340512	306461	9129	2188	6847	359299
Asthma	Asthma	6152_8	340512	306461	9129	2188	6847	359299
BMI	Body mass index	21001	340022	306020	9232	2239	6887	358998
BW	Birth weight	20022	194023	174621	2638	819	1711	199553
CHL	Cholesterol	30690	325302	292772	8954	2139	6564	343552
Dyslp	Dyslipidemia	E78 + 1473	341186	307067	9436	2252	7006	360503
EA	Education attainment	845 + 6138 - 6138	337408	303667	8815	2079	6508	355429
GLAUC	Glaucoma	ICD10: H40,H42 + 1277 + 6148_2	341186	307067	9436	2252	7006	360503
HBP	High blood pressure	6150_4	340404	306364	9138	2198	6876	359237
HT	Standing height	50	340413	306372	9245	2242	6902	359422
LMC	Lymphocyte count	30120	330174	297157	9039	2187	6594	348597
MTCIM	Mean time to correctly identify matches	20023	338592	304733	8684	2106	6472	356470
NTS	Neuroticism score	20127	276413	248772	5933	1368	4627	288851
NeuC	Neutrophill count	30140	330316	297284	9037	2187	6595	348738
PEF	Peak expiratory flow	3064	311334	280201	8575	2093	6300	328864
PLC	Platelet count	30080	330896	297806	9065	2189	6612	349365
PR	Pulse rate	4194	113639	102275	5745	1013	3934	124535
RBC	Red blood cell (erythrocyte) count	30010	330974	297877	9068	2188	6616	349449
Risk_taking	Risk taking	2040	328919	296027	8261	1924	6407	346107
T2D	Type 2 diabetes	E11 + 1223	341186	307067	9436	2252	7006	360503
Tprotein	Total Protein	30860	297515	267764	8167	1948	6080	314255
Urea	Urea	30670	324822	292340	8935	2135	6554	343038
VV	Varicose veins	ICD10: I83,I86	341186	307067	9436	2252	7006	360503
VitD	VitD adjust by month	30890	311047	279942	7973	2067	6369	328031
WHRadjBMI	wasit/hip circumefernce ratio adjusted by BMI	48/49 adj by 21001	173785	156406	6125	1118	3006	184337
hBMD	Heel bone mineral density (BMD)	78	193933	174540	3007	1026	2482	200802

### Sheet: ST2
ST2. SNP-based heritability estimation in UKB
Trait	Method	hsq estimation
AMena	LDpred2	0.17161
AMena	SBayesR	0.240995
AMena	SBayesR-eigen_1M	0.230856
AMena	SBayesR-eigen_7M	0.243798
AMena	SBayesRC-eigen_1M	0.218607
AMena	SBayesRC-eigen_7M	0.258568
AMena	sLDSC	0.22375
AMeno	LDpred2	0.15465
AMeno	SBayesR	0.162756
AMeno	SBayesR-eigen_1M	0.150475
AMeno	SBayesR-eigen_7M	0.160701
AMeno	SBayesRC-eigen_1M	0.144024
AMeno	SBayesRC-eigen_7M	0.190092
AMeno	sLDSC	0.11776
Allergic	LDpred2	0.0641222
Allergic	SBayesR	0.084282
Allergic	SBayesR-eigen_1M	0.0777954
Allergic	SBayesR-eigen_7M	0.0837401
Allergic	SBayesRC-eigen_1M	0.0781727
Allergic	SBayesRC-eigen_7M	0.0974597
Allergic	sLDSC	0.08037
Asthma	LDpred2	0.04084
Asthma	SBayesR	0.0638369
Asthma	SBayesR-eigen_1M	0.0592299
Asthma	SBayesR-eigen_7M	0.0620968
Asthma	SBayesRC-eigen_1M	0.0601971
Asthma	SBayesRC-eigen_7M	0.0769889
Asthma	sLDSC	0.06608
BMI	LDpred2	0.178078
BMI	SBayesR	0.274305
BMI	SBayesR-eigen_1M	0.264571
BMI	SBayesR-eigen_7M	0.291622
BMI	SBayesRC-eigen_1M	0.261079
BMI	SBayesRC-eigen_7M	0.299621
BMI	sLDSC	0.24331
BW	LDpred2	0.0925889
BW	SBayesR	0.128398
BW	SBayesR-eigen_1M	0.119197
BW	SBayesR-eigen_7M	0.127189
BW	SBayesRC-eigen_1M	0.119194
BW	SBayesRC-eigen_7M	0.149688
BW	sLDSC	0.12176
CHL	LDpred2	0.123157
CHL	SBayesR	0.156628
CHL	SBayesR-eigen_1M	0.153206
CHL	SBayesR-eigen_7M	0.163335
CHL	SBayesRC-eigen_1M	0.153343
CHL	SBayesRC-eigen_7M	0.177911
CHL	sLDSC	0.11683
Dyslp	LDpred2	0.0483111
Dyslp	SBayesR	0.0806237
Dyslp	SBayesR-eigen_1M	0.0755693
Dyslp	SBayesR-eigen_7M	0.0797197
Dyslp	SBayesRC-eigen_1M	0.0740087
Dyslp	SBayesRC-eigen_7M	0.0902803
Dyslp	sLDSC	0.05972
EA	LDpred2	0.221537
EA	SBayesR	0.287353
EA	SBayesR-eigen_1M	0.270052
EA	SBayesR-eigen_7M	0.304691
EA	SBayesRC-eigen_1M	0.265713
EA	SBayesRC-eigen_7M	0.311986
EA	sLDSC	0.23111
GLAUC	LDpred2	0.0184
GLAUC	SBayesR	0.024562
GLAUC	SBayesR-eigen_1M	0.0219988
GLAUC	SBayesR-eigen_7M	0.019639
GLAUC	SBayesRC-eigen_1M	0.0218813
GLAUC	SBayesRC-eigen_7M	0.0284134
GLAUC	sLDSC	0.01853
HBP	LDpred2	0.09782
HBP	SBayesR	0.141251
HBP	SBayesR-eigen_1M	0.135042
HBP	SBayesR-eigen_7M	0.144452
HBP	SBayesRC-eigen_1M	0.130488
HBP	SBayesRC-eigen_7M	0.154659
HBP	sLDSC	0.13268
HT	LDpred2	0.353389
HT	SBayesR	0.571623
HT	SBayesR-eigen_1M	0.554063
HT	SBayesR-eigen_7M	0.629265
HT	SBayesRC-eigen_1M	0.555202
HT	SBayesRC-eigen_7M	0.644245
HT	sLDSC	0.46009
LMC	LDpred2	0.1738
LMC	SBayesR	0.226141
LMC	SBayesR-eigen_1M	0.218861
LMC	SBayesR-eigen_7M	0.238974
LMC	SBayesRC-eigen_1M	0.222022
LMC	SBayesRC-eigen_7M	0.255686
LMC	sLDSC	0.20584
MTCIM	LDpred2	0.11322
MTCIM	SBayesR	0.0920208
MTCIM	SBayesR-eigen_1M	0.0858548
MTCIM	SBayesR-eigen_7M	0.091937
MTCIM	SBayesRC-eigen_1M	0.0792472
MTCIM	SBayesRC-eigen_7M	0.0955406
MTCIM	sLDSC	0.07795
NTS	LDpred2	0.09394
NTS	SBayesR	0.124424
NTS	SBayesR-eigen_1M	0.118215
NTS	SBayesR-eigen_7M	0.126486
NTS	SBayesRC-eigen_1M	0.108959
NTS	SBayesRC-eigen_7M	0.132793
NTS	sLDSC	0.11825
NeuC	LDpred2	0.144844
NeuC	SBayesR	0.19225
NeuC	SBayesR-eigen_1M	0.187239
NeuC	SBayesR-eigen_7M	0.204036
NeuC	SBayesRC-eigen_1M	0.186158
NeuC	SBayesRC-eigen_7M	0.21743
NeuC	sLDSC	0.16963
PEF	LDpred2	0.105311
PEF	SBayesR	0.141823
PEF	SBayesR-eigen_1M	0.13614
PEF	SBayesR-eigen_7M	0.145003
PEF	SBayesRC-eigen_1M	0.130195
PEF	SBayesRC-eigen_7M	0.156518
PEF	sLDSC	0.12792
PLC	LDpred2	0.3115
PLC	SBayesR	0.33258
PLC	SBayesR-eigen_1M	0.326552
PLC	SBayesR-eigen_7M	0.365089
PLC	SBayesRC-eigen_1M	0.330733
PLC	SBayesRC-eigen_7M	0.382832
PLC	sLDSC	0.26229
PR	LDpred2	0.1048
PR	SBayesR	0.152858
PR	SBayesR-eigen_1M	0.138885
PR	SBayesR-eigen_7M	0.145073
PR	SBayesRC-eigen_1M	0.136925
PR	SBayesRC-eigen_7M	0.173328
PR	sLDSC	0.14005
RBC	LDpred2	0.148011
RBC	SBayesR	0.261283
RBC	SBayesR-eigen_1M	0.25499
RBC	SBayesR-eigen_7M	0.281694
RBC	SBayesRC-eigen_1M	0.257178
RBC	SBayesRC-eigen_7M	0.298187
RBC	sLDSC	0.20824
Risk_taking	LDpred2	0.04606
Risk_taking	SBayesR	0.0586402
Risk_taking	SBayesR-eigen_1M	0.0528315
Risk_taking	SBayesR-eigen_7M	0.0554024
Risk_taking	SBayesRC-eigen_1M	0.0509306
Risk_taking	SBayesRC-eigen_7M	0.0611635
Risk_taking	sLDSC	0.05076
T2D	LDpred2	0.05597
T2D	SBayesR	0.058155
T2D	SBayesR-eigen_1M	0.053317
T2D	SBayesR-eigen_7M	0.056242
T2D	SBayesRC-eigen_1M	0.0534294
T2D	SBayesRC-eigen_7M	0.0653069
T2D	sLDSC	0.05447
Tprotein	LDpred2	0.11626
Tprotein	SBayesR	0.187632
Tprotein	SBayesR-eigen_1M	0.178868
Tprotein	SBayesR-eigen_7M	0.199096
Tprotein	SBayesRC-eigen_1M	0.181441
Tprotein	SBayesRC-eigen_7M	0.218463
Tprotein	sLDSC	0.15965
Urea	LDpred2	0.0852333
Urea	SBayesR	0.132779
Urea	SBayesR-eigen_1M	0.128566
Urea	SBayesR-eigen_7M	0.136092
Urea	SBayesRC-eigen_1M	0.122617
Urea	SBayesRC-eigen_7M	0.146576
Urea	sLDSC	0.12332
VV	LDpred2	0.03311
VV	SBayesR	0.0278757
VV	SBayesR-eigen_1M	0.0249518
VV	SBayesR-eigen_7M	0.0248138
VV	SBayesRC-eigen_1M	0.024933
VV	SBayesRC-eigen_7M	0.0334639
VV	sLDSC	0.02988
VitD	LDpred2	0.0709222
VitD	SBayesR	0.107593
VitD	SBayesR-eigen_1M	0.102086
VitD	SBayesR-eigen_7M	0.11045
VitD	SBayesRC-eigen_1M	0.0978761
VitD	SBayesRC-eigen_7M	0.118793
VitD	sLDSC	0.07834
WHRadjBMI	LDpred2	0.08685
WHRadjBMI	SBayesR	0.0808811
WHRadjBMI	SBayesR-eigen_1M	0.0744733
WHRadjBMI	SBayesR-eigen_7M	0.0737369
WHRadjBMI	SBayesRC-eigen_1M	0.0735765
WHRadjBMI	SBayesRC-eigen_7M	0.0914438
WHRadjBMI	sLDSC	0.07739
hBMD	LDpred2	0.20462
hBMD	SBayesR	0.327263
hBMD	SBayesR-eigen_1M	0.317981
hBMD	SBayesR-eigen_7M	0.343412
hBMD	SBayesRC-eigen_1M	0.321466
hBMD	SBayesRC-eigen_7M	0.37412
hBMD	sLDSC	0.28166

### Sheet: ST3
ST3. Mean prediction accuracy and regression slope in UKB cross validation
Trait	SNPset	Method	Prediction accuracy (r2)	Slope
AMena	HapMap3	LDpred-funct	0.0947638	0.994394
AMena	HapMap3	LDpred-funct_noAnnot	0.0943383	0.991932
AMena	HapMap3	LDpred2	0.1006	1.12281
AMena	HapMap3	P+T	0.0603022	0.278284
AMena	HapMap3	SBayesR	0.102006	0.98347
AMena	HapMap3	SBayesR-eigen	0.102004	0.993375
AMena	HapMap3	SBayesRC-eigen	0.103377	0.987719
AMena	MAF0.01	LDpred-funct	0.0987435	0.993009
AMena	MAF0.01	LDpred-funct_noAnnot	0.0803635	0.88868
AMena	MAF0.01	P+T	0.0521499	0.292651
AMena	MAF0.01	SBayesR-eigen	0.103114	1.00264
AMena	MAF0.01	SBayesRC-eigen	0.111848	0.994189
AMeno	HapMap3	LDpred-funct	0.0616078	0.938591
AMeno	HapMap3	LDpred-funct_noAnnot	0.0538083	0.928561
AMeno	HapMap3	LDpred2	0.0592843	0.995286
AMeno	HapMap3	P+T	0.0384893	0.433959
AMeno	HapMap3	SBayesR	0.0651356	0.997742
AMeno	HapMap3	SBayesR-eigen	0.0658738	1.0039
AMeno	HapMap3	SBayesRC-eigen	0.0695233	1.00378
AMeno	MAF0.01	LDpred-funct	0.065666	0.93677
AMeno	MAF0.01	P+T	0.0381544	0.412238
AMeno	MAF0.01	SBayesR-eigen	0.0712432	1.01364
AMeno	MAF0.01	SBayesRC-eigen	0.0772784	0.990841
Allergic	HapMap3	LDpred-funct	0.0297736	5.81946
Allergic	HapMap3	LDpred-funct_noAnnot	0.0283322	5.78356
Allergic	HapMap3	LDpred2	0.0314799	1.11058
Allergic	HapMap3	P+T	0.0192488	0.350097
Allergic	HapMap3	SBayesR	0.0318487	1.02598
Allergic	HapMap3	SBayesR-eigen	0.0314512	1.04018
Allergic	HapMap3	SBayesRC-eigen	0.0338197	1.0312
Allergic	MAF0.01	LDpred-funct	0.0330526	5.82646
Allergic	MAF0.01	LDpred-funct_noAnnot	0.0253764	5.53942
Allergic	MAF0.01	P+T	0.0176469	0.171166
Allergic	MAF0.01	SBayesR-eigen	0.0338709	1.04609
Allergic	MAF0.01	SBayesRC-eigen	0.0387254	1.03657
Asthma	HapMap3	LDpred-funct	0.0333814	9.91729
Asthma	HapMap3	LDpred-funct_noAnnot	0.0309759	9.87134
Asthma	HapMap3	LDpred2	0.0311071	1.06043
Asthma	HapMap3	P+T	0.0184523	0.274129
Asthma	HapMap3	SBayesR	0.0342714	1.01459
Asthma	HapMap3	SBayesR-eigen	0.0342726	1.02323
Asthma	HapMap3	SBayesRC-eigen	0.0374761	1.01598
Asthma	MAF0.01	LDpred-funct	0.0357466	9.90924
Asthma	MAF0.01	P+T	0.018248	0.205687
Asthma	MAF0.01	SBayesR-eigen	0.0364071	1.03641
Asthma	MAF0.01	SBayesRC-eigen	0.0425673	1.0165
BMI	HapMap3	LDpred-funct	0.131154	0.996258
BMI	HapMap3	LDpred-funct_noAnnot	0.129617	0.996664
BMI	HapMap3	LDpred2	0.13397	1.08602
BMI	HapMap3	P+T	0.0964108	0.240879
BMI	HapMap3	SBayesR	0.134792	0.958486
BMI	HapMap3	SBayesR-eigen	0.13416	0.96779
BMI	HapMap3	SBayesRC-eigen	0.137216	0.969326
BMI	MAF0.01	LDpred-funct	0.139542	0.996649
BMI	MAF0.01	LDpred-funct_noAnnot	0.127384	0.996482
BMI	MAF0.01	P+T	0.08947	0.142919
BMI	MAF0.01	SBayesR-eigen	0.136674	0.963873
BMI	MAF0.01	SBayesRC-eigen	0.146632	0.958655
BW	HapMap3	LDpred-funct	0.0430511	0.983478
BW	HapMap3	LDpred-funct_noAnnot	0.0405813	0.98031
BW	HapMap3	LDpred2	0.0430292	1.20011
BW	HapMap3	P+T	0.0239581	0.138921
BW	HapMap3	SBayesR	0.0435612	0.973249
BW	HapMap3	SBayesR-eigen	0.0433135	0.986195
BW	HapMap3	SBayesRC-eigen	0.0475664	0.975965
BW	MAF0.01	LDpred-funct	0.046746	0.984456
BW	MAF0.01	LDpred-funct_noAnnot	0.0337344	0.914068
BW	MAF0.01	P+T	0.0214713	0.114147
BW	MAF0.01	SBayesR-eigen	0.0446436	0.999654
BW	MAF0.01	SBayesRC-eigen	0.0528925	0.977673
CHL	HapMap3	LDpred-funct	0.0870896	0.999072
CHL	HapMap3	LDpred-funct_noAnnot	0.0864485	0.997886
CHL	HapMap3	LDpred2	0.103037	1.04464
CHL	HapMap3	P+T	0.0107635	0.255013
CHL	HapMap3	SBayesR	0.106338	1.00188
CHL	HapMap3	SBayesR-eigen	0.105233	0.985278
CHL	HapMap3	SBayesRC-eigen	0.108047	0.982162
CHL	MAF0.01	LDpred-funct	0.0923067	0.998133
CHL	MAF0.01	LDpred-funct_noAnnot	0.0794253	0.978457
CHL	MAF0.01	P+T	0.0103206	0.20074
CHL	MAF0.01	SBayesR-eigen	0.111189	0.982039
CHL	MAF0.01	SBayesRC-eigen	0.116544	0.977461
Dyslp	HapMap3	LDpred-funct	0.0351278	7.41228
Dyslp	HapMap3	LDpred-funct_noAnnot	0.0339504	7.37683
Dyslp	HapMap3	LDpred2	0.03918	1.24492
Dyslp	HapMap3	P+T	0.0220612	0.277456
Dyslp	HapMap3	SBayesR	0.0405856	1.04305
Dyslp	HapMap3	SBayesR-eigen	0.0402868	1.03748
Dyslp	HapMap3	SBayesRC-eigen	0.0413249	1.0246
Dyslp	MAF0.01	LDpred-funct	0.0365964	7.3546
Dyslp	MAF0.01	LDpred-funct_noAnnot	0.032026	7.32494
Dyslp	MAF0.01	P+T	0.0234846	0.267513
Dyslp	MAF0.01	SBayesR-eigen	0.0422661	1.05111
Dyslp	MAF0.01	SBayesRC-eigen	0.0463828	1.04456
EA2	HapMap3	LDpred-funct	0.106276	0.923845
EA2	HapMap3	LDpred-funct_noAnnot	0.113169	0.988559
EA2	HapMap3	LDpred2	0.114117	0.912951
EA2	HapMap3	P+T	0.0878559	0.232915
EA2	HapMap3	SBayesR	0.115188	0.845533
EA2	HapMap3	SBayesR-eigen	0.114792	0.870597
EA2	HapMap3	SBayesRC-eigen	0.116682	0.873469
EA2	MAF0.01	LDpred-funct	0.120058	0.990624
EA2	MAF0.01	LDpred-funct_noAnnot	0.1121	0.988602
EA2	MAF0.01	P+T	0.0841119	0.136354
EA2	MAF0.01	SBayesR-eigen	0.116674	0.856248
EA2	MAF0.01	SBayesRC-eigen	0.123048	0.845926
GLAUC2r	HapMap3	LDpred-funct	0.0293658	43.0872
GLAUC2r	HapMap3	LDpred-funct_noAnnot	0.0274103	43.3877
GLAUC2r	HapMap3	LDpred2	0.0174298	0.961961
GLAUC2r	HapMap3	P+T	0.00962373	0.365071
GLAUC2r	HapMap3	SBayesR	0.0246342	0.98729
GLAUC2r	HapMap3	SBayesR-eigen	0.0247218	1.02305
GLAUC2r	HapMap3	SBayesRC-eigen	0.026742	1.01582
GLAUC2r	MAF0.01	LDpred-funct	0.0285323	43.7457
GLAUC2r	MAF0.01	LDpred-funct_noAnnot	0.0237666	42.9095
GLAUC2r	MAF0.01	P+T	0.00892275	0.308909
GLAUC2r	MAF0.01	SBayesR-eigen	0.0240148	1.03469
GLAUC2r	MAF0.01	SBayesRC-eigen	0.027798	0.99222
HBP	HapMap3	LDpred-funct	0.053448	5.73853
HBP	HapMap3	LDpred-funct_noAnnot	0.0519425	5.73872
HBP	HapMap3	LDpred2	0.0562152	1.2133
HBP	HapMap3	P+T	0.0345519	0.22
HBP	HapMap3	SBayesR	0.0572219	1.0488
HBP	HapMap3	SBayesR-eigen	0.056931	1.05869
HBP	HapMap3	SBayesRC-eigen	0.0589566	1.052
HBP	MAF0.01	LDpred-funct	0.0558149	5.76037
HBP	MAF0.01	LDpred-funct_noAnnot	0.0481996	5.70093
HBP	MAF0.01	P+T	0.0310907	0.128397
HBP	MAF0.01	SBayesR-eigen	0.0581089	1.06422
HBP	MAF0.01	SBayesRC-eigen	0.0645405	1.06295
HT	HapMap3	LDpred-funct	0.325564	0.993443
HT	HapMap3	LDpred-funct_noAnnot	0.323744	0.993544
HT	HapMap3	LDpred2	0.354645	0.974499
HT	HapMap3	P+T	0.254953	0.30655
HT	HapMap3	SBayesR	0.358553	0.915733
HT	HapMap3	SBayesR-eigen	0.35392	0.913532
HT	HapMap3	SBayesRC-eigen	0.361272	0.916112
HT	MAF0.01	LDpred-funct	0.351772	0.993964
HT	MAF0.01	LDpred-funct_noAnnot	0.320721	0.99449
HT	MAF0.01	P+T	0.260549	0.200642
HT	MAF0.01	SBayesR-eigen	0.378712	0.889636
HT	MAF0.01	SBayesRC-eigen	0.394936	0.890306
LMC	HapMap3	LDpred-funct	0.120315	0.994641
LMC	HapMap3	LDpred-funct_noAnnot	0.113757	0.993704
LMC	HapMap3	LDpred2	0.129994	1.02149
LMC	HapMap3	P+T	0.0817533	0.236157
LMC	HapMap3	SBayesR	0.131523	0.981748
LMC	HapMap3	SBayesR-eigen	0.130585	0.98441
LMC	HapMap3	SBayesRC-eigen	0.136952	0.981958
LMC	MAF0.01	LDpred-funct	0.129156	0.994226
LMC	MAF0.01	P+T	0.0776375	0.124334
LMC	MAF0.01	SBayesR-eigen	0.139351	0.984057
LMC	MAF0.01	SBayesRC-eigen	0.150958	0.980511
MTCIM	HapMap3	LDpred-funct	0.025256	0.962824
MTCIM	HapMap3	LDpred-funct_noAnnot	0.0247744	0.961326
MTCIM	HapMap3	LDpred2	0.0234936	0.89825
MTCIM	HapMap3	P+T	0.0159528	0.117755
MTCIM	HapMap3	SBayesR	0.0236593	0.97668
MTCIM	HapMap3	SBayesR-eigen	0.0235381	1.00463
MTCIM	HapMap3	SBayesRC-eigen	0.0233325	0.963765
MTCIM	MAF0.01	LDpred-funct	0.0265729	0.96224
MTCIM	MAF0.01	LDpred-funct_noAnnot	0.0188238	0.778216
MTCIM	MAF0.01	P+T	0.013554	0.0577203
MTCIM	MAF0.01	SBayesR-eigen	0.0226628	1.01791
MTCIM	MAF0.01	SBayesRC-eigen	0.0255891	0.993341
NTS	HapMap3	LDpred-funct	0.0410234	0.987021
NTS	HapMap3	LDpred-funct_noAnnot	0.0396531	0.985283
NTS	HapMap3	LDpred2	0.0373905	1.08324
NTS	HapMap3	P+T	0.0249567	0.118522
NTS	HapMap3	SBayesR	0.0375015	0.968298
NTS	HapMap3	SBayesR-eigen	0.0377143	0.989313
NTS	HapMap3	SBayesRC-eigen	0.0378606	0.952523
NTS	MAF0.01	LDpred-funct	0.0426566	0.987177
NTS	MAF0.01	LDpred-funct_noAnnot	0.03711	0.986146
NTS	MAF0.01	P+T	0.0224729	0.065902
NTS	MAF0.01	SBayesR-eigen	0.0367585	1.00599
NTS	MAF0.01	SBayesRC-eigen	0.0413767	0.977943
NeuC	HapMap3	LDpred-funct	0.0979713	0.996244
NeuC	HapMap3	LDpred-funct_noAnnot	0.0926261	0.99716
NeuC	HapMap3	LDpred2	0.104605	1.01186
NeuC	HapMap3	P+T	0.0196275	0.320062
NeuC	HapMap3	SBayesR	0.108049	0.985279
NeuC	HapMap3	SBayesR-eigen	0.107277	0.979434
NeuC	HapMap3	SBayesRC-eigen	0.112047	0.980375
NeuC	MAF0.01	LDpred-funct	0.106458	0.99714
NeuC	MAF0.01	LDpred-funct_noAnnot	0.064168	0.741953
NeuC	MAF0.01	P+T	0.0255663	0.186064
NeuC	MAF0.01	SBayesR-eigen	0.113653	0.972308
NeuC	MAF0.01	SBayesRC-eigen	0.124174	0.973317
PEF	HapMap3	LDpred-funct	0.0497337	0.984211
PEF	HapMap3	LDpred-funct_noAnnot	0.0482131	0.981912
PEF	HapMap3	LDpred2	0.0511501	1.09551
PEF	HapMap3	P+T	0.0330491	0.162169
PEF	HapMap3	SBayesR	0.0516872	0.97444
PEF	HapMap3	SBayesR-eigen	0.051788	0.987991
PEF	HapMap3	SBayesRC-eigen	0.0534373	0.978451
PEF	MAF0.01	LDpred-funct	0.0524171	0.984138
PEF	MAF0.01	LDpred-funct_noAnnot	0.0457809	0.986745
PEF	MAF0.01	P+T	0.0301181	0.102068
PEF	MAF0.01	SBayesR-eigen	0.0526705	0.997322
PEF	MAF0.01	SBayesRC-eigen	0.0586462	0.984684
PLC	HapMap3	LDpred-funct	0.204927	0.999509
PLC	HapMap3	LDpred-funct_noAnnot	0.198604	0.999988
PLC	HapMap3	LDpred2	0.236184	0.993709
PLC	HapMap3	P+T	0.0265881	0.490975
PLC	HapMap3	SBayesR	0.241254	0.998329
PLC	HapMap3	SBayesR-eigen	0.237371	0.979439
PLC	HapMap3	SBayesRC-eigen	0.245219	0.98062
PLC	MAF0.01	LDpred-funct	0.221632	0.999555
PLC	MAF0.01	P+T	0.0362073	0.358936
PLC	MAF0.01	SBayesR-eigen	0.254797	0.952494
PLC	MAF0.01	SBayesRC-eigen	0.268333	0.954853
PR	HapMap3	LDpred-funct	0.0440256	0.979341
PR	HapMap3	LDpred-funct_noAnnot	0.0453447	0.980434
PR	HapMap3	LDpred2	0.0473354	1.17664
PR	HapMap3	P+T	0.0204018	0.408249
PR	HapMap3	SBayesR	0.0478743	0.983844
PR	HapMap3	SBayesR-eigen	0.0474944	1.00338
PR	HapMap3	SBayesRC-eigen	0.0501794	0.994467
PR	MAF0.01	LDpred-funct	0.0474201	0.978418
PR	MAF0.01	LDpred-funct_noAnnot	0.0397521	0.974874
PR	MAF0.01	P+T	0.0211232	0.385689
PR	MAF0.01	SBayesR-eigen	0.0484936	1.02481
PR	MAF0.01	SBayesRC-eigen	0.0551301	0.999013
RBC	HapMap3	LDpred-funct	0.142623	0.994395
RBC	HapMap3	LDpred-funct_noAnnot	0.141192	0.994259
RBC	HapMap3	LDpred2	0.163281	1.11165
RBC	HapMap3	P+T	0.0305806	0.316118
RBC	HapMap3	SBayesR	0.166108	0.993216
RBC	HapMap3	SBayesR-eigen	0.164895	0.986539
RBC	HapMap3	SBayesRC-eigen	0.171962	0.987154
RBC	MAF0.01	LDpred-funct	0.155914	0.994042
RBC	MAF0.01	LDpred-funct_noAnnot	0.138295	0.992941
RBC	MAF0.01	P+T	0.0379103	0.210558
RBC	MAF0.01	SBayesR-eigen	0.175109	0.971441
RBC	MAF0.01	SBayesRC-eigen	0.187724	0.972228
Risk_taking	HapMap3	LDpred-funct	0.0139601	5.20858
Risk_taking	HapMap3	LDpred-funct_noAnnot	0.0133156	5.23617
Risk_taking	HapMap3	LDpred2	0.0112689	1.19852
Risk_taking	HapMap3	P+T	0.00724114	0.0935491
Risk_taking	HapMap3	SBayesR	0.01115	0.984372
Risk_taking	HapMap3	SBayesR-eigen	0.0107878	0.998598
Risk_taking	HapMap3	SBayesRC-eigen	0.0111084	0.970139
Risk_taking	MAF0.01	LDpred-funct	0.0142409	5.24344
Risk_taking	MAF0.01	LDpred-funct_noAnnot	0.0124597	5.18471
Risk_taking	MAF0.01	P+T	0.00552583	0.0482776
Risk_taking	MAF0.01	SBayesR-eigen	0.0105108	1.06579
Risk_taking	MAF0.01	SBayesRC-eigen	0.0121944	1.02486
T2D	HapMap3	LDpred-funct	0.0420604	19.5914
T2D	HapMap3	LDpred-funct_noAnnot	0.0408954	19.6882
T2D	HapMap3	LDpred2	0.0408568	1.05536
T2D	HapMap3	P+T	0.021546	0.132215
T2D	HapMap3	SBayesR	0.0425019	1.00496
T2D	HapMap3	SBayesR-eigen	0.0418884	1.02315
T2D	HapMap3	SBayesRC-eigen	0.0434202	1.0069
T2D	MAF0.01	LDpred-funct	0.0446498	19.8049
T2D	MAF0.01	LDpred-funct_noAnnot	0.0384294	19.5511
T2D	MAF0.01	P+T	0.0185435	0.0878031
T2D	MAF0.01	SBayesR-eigen	0.0432991	1.05468
T2D	MAF0.01	SBayesRC-eigen	0.0485841	1.03071
Tprotein	HapMap3	LDpred-funct	0.0860121	0.990953
Tprotein	HapMap3	LDpred-funct_noAnnot	0.0846894	0.992543
Tprotein	HapMap3	LDpred2	0.0987046	1.11633
Tprotein	HapMap3	P+T	0.0595093	0.239575
Tprotein	HapMap3	SBayesR	0.101123	0.994428
Tprotein	HapMap3	SBayesR-eigen	0.099884	0.999812
Tprotein	HapMap3	SBayesRC-eigen	0.105599	0.988837
Tprotein	MAF0.01	LDpred-funct	0.0951258	0.993146
Tprotein	MAF0.01	LDpred-funct_noAnnot	0.0826895	0.990776
Tprotein	MAF0.01	P+T	0.0574873	0.143311
Tprotein	MAF0.01	SBayesR-eigen	0.110061	1.00084
Tprotein	MAF0.01	SBayesRC-eigen	0.121226	0.992134
Urea	HapMap3	LDpred-funct	0.0503462	0.982273
Urea	HapMap3	LDpred-funct_noAnnot	0.0511186	0.984168
Urea	HapMap3	LDpred2	0.0586787	1.11908
Urea	HapMap3	P+T	0.0346727	0.401176
Urea	HapMap3	SBayesR	0.059702	0.989564
Urea	HapMap3	SBayesR-eigen	0.0594367	0.989807
Urea	HapMap3	SBayesRC-eigen	0.0609573	0.983178
Urea	MAF0.01	LDpred-funct	0.0538449	0.987363
Urea	MAF0.01	LDpred-funct_noAnnot	0.0476759	0.984194
Urea	MAF0.01	P+T	0.0348691	0.248103
Urea	MAF0.01	SBayesR-eigen	0.0614901	0.988315
Urea	MAF0.01	SBayesRC-eigen	0.0671668	0.982948
VV	HapMap3	LDpred-funct	0.02817	33.384
VV	HapMap3	LDpred-funct_noAnnot	0.026672	33.0792
VV	HapMap3	LDpred2	0.0204194	0.932812
VV	HapMap3	P+T	0.00877366	0.146923
VV	HapMap3	SBayesR	0.0215081	0.974895
VV	HapMap3	SBayesR-eigen	0.0214785	1.02342
VV	HapMap3	SBayesRC-eigen	0.0233958	0.993949
VV	MAF0.01	LDpred-funct	0.0305564	33.4825
VV	MAF0.01	LDpred-funct_noAnnot	0.022992	32.415
VV	MAF0.01	P+T	0.00758253	0.331111
VV	MAF0.01	SBayesR-eigen	0.0216709	1.03803
VV	MAF0.01	SBayesRC-eigen	0.0262918	0.987192
VitD	HapMap3	LDpred-funct	0.0419227	0.970974
VitD	HapMap3	LDpred-funct_noAnnot	0.0469598	0.973883
VitD	HapMap3	LDpred2	0.0531774	1.09979
VitD	HapMap3	P+T	0.00358084	0.20076
VitD	HapMap3	SBayesR	0.0545443	0.998741
VitD	HapMap3	SBayesR-eigen	0.0542349	1.00329
VitD	HapMap3	SBayesRC-eigen	0.0542547	0.989999
VitD	MAF0.01	LDpred-funct	0.0496733	0.972281
VitD	MAF0.01	LDpred-funct_noAnnot	0.0482031	0.973516
VitD	MAF0.01	P+T	0.0109176	0.065212
VitD	MAF0.01	SBayesR-eigen	0.057956	1.00642
VitD	MAF0.01	SBayesRC-eigen	0.0604999	1.00045
WHRadjBMI	HapMap3	LDpred-funct	0.0222932	0.981232
WHRadjBMI	HapMap3	LDpred-funct_noAnnot	0.0198978	0.979004
WHRadjBMI	HapMap3	LDpred2	0.0164364	1.01997
WHRadjBMI	HapMap3	P+T	0.00989177	0.0748693
WHRadjBMI	HapMap3	SBayesR	0.0168111	1.02197
WHRadjBMI	HapMap3	SBayesR-eigen	0.0164721	1.04324
WHRadjBMI	HapMap3	SBayesRC-eigen	0.0186488	1.00973
WHRadjBMI	MAF0.01	LDpred-funct	0.0223899	0.97433
WHRadjBMI	MAF0.01	LDpred-funct_noAnnot	0.0177717	0.966397
WHRadjBMI	MAF0.01	P+T	0.0074863	0.0388888
WHRadjBMI	MAF0.01	SBayesR-eigen	0.016169	1.10858
WHRadjBMI	MAF0.01	SBayesRC-eigen	0.0205427	1.03323
hBMD	HapMap3	LDpred-funct	0.163748	0.994847
hBMD	HapMap3	LDpred-funct_noAnnot	0.166349	0.997625
hBMD	HapMap3	LDpred2	0.193441	1.05086
hBMD	HapMap3	P+T	0.0340824	0.279592
hBMD	HapMap3	SBayesR	0.195399	0.996367
hBMD	HapMap3	SBayesR-eigen	0.19452	0.995157
hBMD	HapMap3	SBayesRC-eigen	0.199217	0.988794
hBMD	MAF0.01	LDpred-funct	0.178529	0.995249
hBMD	MAF0.01	LDpred-funct_noAnnot	0.16004	0.996803
hBMD	MAF0.01	P+T	0.0391414	0.197298
hBMD	MAF0.01	SBayesR-eigen	0.203951	0.986756
hBMD	MAF0.01	SBayesRC-eigen	0.216832	0.982896

### Sheet: ST4
ST4. Cross ancestry prediction accuracy in 18 UKB traits
Trait	Method	Population	SNPset	Prediction accuracy (r2)
AMena	PolyPred-S	AFR	MAF0.01	0.0186302
AMena	PolyPred-S	EAS	MAF0.01	0.0195988
AMena	PolyPred-S	SAS	MAF0.01	0
AMena	SBayesR	AFR	HapMap3	0.0167059
AMena	SBayesR	EAS	HapMap3	0.0170218
AMena	SBayesR	SAS	HapMap3	0.0365326
AMena	SBayesR-eigen	AFR	HapMap3	0.0183359
AMena	SBayesR-eigen	AFR	MAF0.01	0.0175879
AMena	SBayesR-eigen	EAS	HapMap3	0.0164489
AMena	SBayesR-eigen	EAS	MAF0.01	0.0172517
AMena	SBayesR-eigen	SAS	HapMap3	0.0362524
AMena	SBayesR-eigen	SAS	MAF0.01	0.0327323
AMena	SBayesRC-eigen	AFR	HapMap3	0.0177019
AMena	SBayesRC-eigen	AFR	MAF0.01	0.019488
AMena	SBayesRC-eigen	EAS	HapMap3	0.0203986
AMena	SBayesRC-eigen	EAS	MAF0.01	0.0210048
AMena	SBayesRC-eigen	SAS	HapMap3	0.0390745
AMena	SBayesRC-eigen	SAS	MAF0.01	0.0364539
AMeno	PolyPred-S	AFR	MAF0.01	0.0104786
AMeno	PolyPred-S	EAS	MAF0.01	0.0262214
AMeno	PolyPred-S	SAS	MAF0.01	0.0273103
AMeno	SBayesR	AFR	HapMap3	0.008902
AMeno	SBayesR	EAS	HapMap3	0.0313911
AMeno	SBayesR	SAS	HapMap3	0.0262258
AMeno	SBayesR-eigen	AFR	HapMap3	0.00823489
AMeno	SBayesR-eigen	AFR	MAF0.01	0.00858229
AMeno	SBayesR-eigen	EAS	HapMap3	0.0350076
AMeno	SBayesR-eigen	EAS	MAF0.01	0.0286828
AMeno	SBayesR-eigen	SAS	HapMap3	0.0289207
AMeno	SBayesR-eigen	SAS	MAF0.01	0.0350019
AMeno	SBayesRC-eigen	AFR	HapMap3	0.0100391
AMeno	SBayesRC-eigen	AFR	MAF0.01	0.00875945
AMeno	SBayesRC-eigen	EAS	HapMap3	0.0362912
AMeno	SBayesRC-eigen	EAS	MAF0.01	0.0363929
AMeno	SBayesRC-eigen	SAS	HapMap3	0.0312546
AMeno	SBayesRC-eigen	SAS	MAF0.01	0.037225
BMI	PolyPred-S	AFR	MAF0.01	0.030866
BMI	PolyPred-S	EAS	MAF0.01	0.0619479
BMI	PolyPred-S	SAS	MAF0.01	0.0888053
BMI	SBayesR	AFR	HapMap3	0.0291378
BMI	SBayesR	EAS	HapMap3	0.061371
BMI	SBayesR	SAS	HapMap3	0.0878171
BMI	SBayesR-eigen	AFR	HapMap3	0.0295022
BMI	SBayesR-eigen	AFR	MAF0.01	0.0318335
BMI	SBayesR-eigen	EAS	HapMap3	0.0625543
BMI	SBayesR-eigen	EAS	MAF0.01	0.0603516
BMI	SBayesR-eigen	SAS	HapMap3	0.0870862
BMI	SBayesR-eigen	SAS	MAF0.01	0.0845308
BMI	SBayesRC-eigen	AFR	HapMap3	0.0313453
BMI	SBayesRC-eigen	AFR	MAF0.01	0.0383259
BMI	SBayesRC-eigen	EAS	HapMap3	0.0638822
BMI	SBayesRC-eigen	EAS	MAF0.01	0.0652583
BMI	SBayesRC-eigen	SAS	HapMap3	0.0920376
BMI	SBayesRC-eigen	SAS	MAF0.01	0.0966004
BW	PolyPred-S	AFR	MAF0.01	0.00724953
BW	PolyPred-S	EAS	MAF0.01	0.0146783
BW	PolyPred-S	SAS	MAF0.01	0.0175506
BW	SBayesR	AFR	HapMap3	0.00935451
BW	SBayesR	EAS	HapMap3	0.0146783
BW	SBayesR	SAS	HapMap3	0.0175506
BW	SBayesR-eigen	AFR	HapMap3	0.00881424
BW	SBayesR-eigen	AFR	MAF0.01	0.00782909
BW	SBayesR-eigen	EAS	HapMap3	0.0154193
BW	SBayesR-eigen	EAS	MAF0.01	0.0102347
BW	SBayesR-eigen	SAS	HapMap3	0.0181162
BW	SBayesR-eigen	SAS	MAF0.01	0.0180421
BW	SBayesRC-eigen	AFR	HapMap3	0.00918582
BW	SBayesRC-eigen	AFR	MAF0.01	0.0103115
BW	SBayesRC-eigen	EAS	HapMap3	0.0167885
BW	SBayesRC-eigen	EAS	MAF0.01	0.0157253
BW	SBayesRC-eigen	SAS	HapMap3	0.0189898
BW	SBayesRC-eigen	SAS	MAF0.01	0.0204101
CHL	PolyPred-S	AFR	MAF0.01	0.0829698
CHL	PolyPred-S	EAS	MAF0.01	0.0849809
CHL	PolyPred-S	SAS	MAF0.01	0.0536672
CHL	SBayesR	AFR	HapMap3	0.0709956
CHL	SBayesR	EAS	HapMap3	0.0769287
CHL	SBayesR	SAS	HapMap3	0.0529314
CHL	SBayesR-eigen	AFR	HapMap3	0.0558944
CHL	SBayesR-eigen	AFR	MAF0.01	0.0749431
CHL	SBayesR-eigen	EAS	HapMap3	0.0747193
CHL	SBayesR-eigen	EAS	MAF0.01	0.0859351
CHL	SBayesR-eigen	SAS	HapMap3	0.0487241
CHL	SBayesR-eigen	SAS	MAF0.01	0.0523865
CHL	SBayesRC-eigen	AFR	HapMap3	0.0583895
CHL	SBayesRC-eigen	AFR	MAF0.01	0.0867509
CHL	SBayesRC-eigen	EAS	HapMap3	0.080699
CHL	SBayesRC-eigen	EAS	MAF0.01	0.0890972
CHL	SBayesRC-eigen	SAS	HapMap3	0.0492164
CHL	SBayesRC-eigen	SAS	MAF0.01	0.0539722
EA	PolyPred-S	AFR	MAF0.01	0.00774285
EA	PolyPred-S	EAS	MAF0.01	0.0076428
EA	PolyPred-S	SAS	MAF0.01	0.0470409
EA	SBayesR	AFR	HapMap3	0.00774285
EA	SBayesR	EAS	HapMap3	0.0076428
EA	SBayesR	SAS	HapMap3	0.0470409
EA	SBayesR-eigen	AFR	HapMap3	0.00769001
EA	SBayesR-eigen	AFR	MAF0.01	0.00710904
EA	SBayesR-eigen	EAS	HapMap3	0.00807209
EA	SBayesR-eigen	EAS	MAF0.01	0.00707373
EA	SBayesR-eigen	SAS	HapMap3	0.0476923
EA	SBayesR-eigen	SAS	MAF0.01	0.0503333
EA	SBayesRC-eigen	AFR	HapMap3	0.00790021
EA	SBayesRC-eigen	AFR	MAF0.01	0.00775846
EA	SBayesRC-eigen	EAS	HapMap3	0.00863646
EA	SBayesRC-eigen	EAS	MAF0.01	0.00801137
EA	SBayesRC-eigen	SAS	HapMap3	0.0495385
EA	SBayesRC-eigen	SAS	MAF0.01	0.0530259
HBP	PolyPred-S	AFR	MAF0.01	0.0151992
HBP	PolyPred-S	EAS	MAF0.01	0.0424179
HBP	PolyPred-S	SAS	MAF0.01	0.04626
HBP	SBayesR	AFR	HapMap3	0.0140579
HBP	SBayesR	EAS	HapMap3	0.0433012
HBP	SBayesR	SAS	HapMap3	0.04626
HBP	SBayesR-eigen	AFR	HapMap3	0.014159
HBP	SBayesR-eigen	AFR	MAF0.01	0.0156861
HBP	SBayesR-eigen	EAS	HapMap3	0.0421155
HBP	SBayesR-eigen	EAS	MAF0.01	0.0467342
HBP	SBayesR-eigen	SAS	HapMap3	0.0455991
HBP	SBayesR-eigen	SAS	MAF0.01	0.0437169
HBP	SBayesRC-eigen	AFR	HapMap3	0.0157077
HBP	SBayesRC-eigen	AFR	MAF0.01	0.0177476
HBP	SBayesRC-eigen	EAS	HapMap3	0.0425707
HBP	SBayesRC-eigen	EAS	MAF0.01	0.0514543
HBP	SBayesRC-eigen	SAS	HapMap3	0.00523244
HBP	SBayesRC-eigen	SAS	MAF0.01	0.0511502
HT	PolyPred-S	AFR	MAF0.01	0.0810176
HT	PolyPred-S	EAS	MAF0.01	0.172492
HT	PolyPred-S	SAS	MAF0.01	0.214754
HT	SBayesR	AFR	HapMap3	0.0707841
HT	SBayesR	EAS	HapMap3	0.169515
HT	SBayesR	SAS	HapMap3	0.207192
HT	SBayesR-eigen	AFR	HapMap3	0.0700327
HT	SBayesR-eigen	AFR	MAF0.01	0.0835535
HT	SBayesR-eigen	EAS	HapMap3	0.172343
HT	SBayesR-eigen	EAS	MAF0.01	0.178811
HT	SBayesR-eigen	SAS	HapMap3	0.203968
HT	SBayesR-eigen	SAS	MAF0.01	0.219715
HT	SBayesRC-eigen	AFR	HapMap3	0.0757726
HT	SBayesRC-eigen	AFR	MAF0.01	0.095175
HT	SBayesRC-eigen	EAS	HapMap3	0.174668
HT	SBayesRC-eigen	EAS	MAF0.01	0.180918
HT	SBayesRC-eigen	SAS	HapMap3	0.211593
HT	SBayesRC-eigen	SAS	MAF0.01	0.229856
LMC	PolyPred-S	AFR	MAF0.01	0.0293934
LMC	PolyPred-S	EAS	MAF0.01	0.0700356
LMC	PolyPred-S	SAS	MAF0.01	0.0801803
LMC	SBayesR	AFR	HapMap3	0.0267848
LMC	SBayesR	EAS	HapMap3	0.0751497
LMC	SBayesR	SAS	HapMap3	0.0800076
LMC	SBayesR-eigen	AFR	HapMap3	0.0269947
LMC	SBayesR-eigen	AFR	MAF0.01	0.0293732
LMC	SBayesR-eigen	EAS	HapMap3	0.077699
LMC	SBayesR-eigen	EAS	MAF0.01	0.079511
LMC	SBayesR-eigen	SAS	HapMap3	0.0794671
LMC	SBayesR-eigen	SAS	MAF0.01	0.0833398
LMC	SBayesRC-eigen	AFR	HapMap3	0.030887
LMC	SBayesRC-eigen	AFR	MAF0.01	0.0359622
LMC	SBayesRC-eigen	EAS	HapMap3	0.0919887
LMC	SBayesRC-eigen	EAS	MAF0.01	0.104534
LMC	SBayesRC-eigen	SAS	HapMap3	0.0875103
LMC	SBayesRC-eigen	SAS	MAF0.01	0.0922161
NeuC	PolyPred-S	AFR	MAF0.01	0.0222147
NeuC	PolyPred-S	EAS	MAF0.01	0.0559377
NeuC	PolyPred-S	SAS	MAF0.01	0.0915646
NeuC	SBayesR	AFR	HapMap3	0.0236979
NeuC	SBayesR	EAS	HapMap3	0.0559377
NeuC	SBayesR	SAS	HapMap3	0.0890164
NeuC	SBayesR-eigen	AFR	HapMap3	0.025228
NeuC	SBayesR-eigen	AFR	MAF0.01	0.025608
NeuC	SBayesR-eigen	EAS	HapMap3	0.0562146
NeuC	SBayesR-eigen	EAS	MAF0.01	0.0580397
NeuC	SBayesR-eigen	SAS	HapMap3	0.0911344
NeuC	SBayesR-eigen	SAS	MAF0.01	0.0957527
NeuC	SBayesRC-eigen	AFR	HapMap3	0.0284617
NeuC	SBayesRC-eigen	AFR	MAF0.01	0.0283596
NeuC	SBayesRC-eigen	EAS	HapMap3	0.0653556
NeuC	SBayesRC-eigen	EAS	MAF0.01	0.067333
NeuC	SBayesRC-eigen	SAS	HapMap3	0.0946019
NeuC	SBayesRC-eigen	SAS	MAF0.01	0.106799
PEF	PolyPred-S	AFR	MAF0.01	0.00721966
PEF	PolyPred-S	EAS	MAF0.01	0.015506
PEF	PolyPred-S	SAS	MAF0.01	0.0225605
PEF	SBayesR	AFR	HapMap3	0.00675676
PEF	SBayesR	EAS	HapMap3	0.015506
PEF	SBayesR	SAS	HapMap3	0.0225605
PEF	SBayesR-eigen	AFR	HapMap3	0.00665917
PEF	SBayesR-eigen	AFR	MAF0.01	0.00744651
PEF	SBayesR-eigen	EAS	HapMap3	0.0160657
PEF	SBayesR-eigen	EAS	MAF0.01	0.015538
PEF	SBayesR-eigen	SAS	HapMap3	0.0232217
PEF	SBayesR-eigen	SAS	MAF0.01	0.0226982
PEF	SBayesRC-eigen	AFR	HapMap3	0.00761524
PEF	SBayesRC-eigen	AFR	MAF0.01	0.00849909
PEF	SBayesRC-eigen	EAS	HapMap3	0.0186355
PEF	SBayesRC-eigen	EAS	MAF0.01	0.0191824
PEF	SBayesRC-eigen	SAS	HapMap3	0.0244352
PEF	SBayesRC-eigen	SAS	MAF0.01	0.02602
PLC	PolyPred-S	AFR	MAF0.01	0.0911264
PLC	PolyPred-S	EAS	MAF0.01	0.13549
PLC	PolyPred-S	SAS	MAF0.01	0.18714
PLC	SBayesR	AFR	HapMap3	0.0616792
PLC	SBayesR	EAS	HapMap3	0.134915
PLC	SBayesR	SAS	HapMap3	0.175698
PLC	SBayesR-eigen	AFR	HapMap3	0.0614098
PLC	SBayesR-eigen	AFR	MAF0.01	0.0726587
PLC	SBayesR-eigen	EAS	HapMap3	0.135847
PLC	SBayesR-eigen	EAS	MAF0.01	0.136058
PLC	SBayesR-eigen	SAS	HapMap3	0.174884
PLC	SBayesR-eigen	SAS	MAF0.01	0.18454
PLC	SBayesRC-eigen	AFR	HapMap3	0.0652372
PLC	SBayesRC-eigen	AFR	MAF0.01	0.0807919
PLC	SBayesRC-eigen	EAS	HapMap3	0.145911
PLC	SBayesRC-eigen	EAS	MAF0.01	0.153226
PLC	SBayesRC-eigen	SAS	HapMap3	0.184381
PLC	SBayesRC-eigen	SAS	MAF0.01	0.200765
PR	PolyPred-S	AFR	MAF0.01	0.00801454
PR	PolyPred-S	EAS	MAF0.01	0.0143992
PR	PolyPred-S	SAS	MAF0.01	0.0401902
PR	SBayesR	AFR	HapMap3	0.00801453
PR	SBayesR	EAS	HapMap3	0.012237
PR	SBayesR	SAS	HapMap3	0.0449169
PR	SBayesR-eigen	AFR	HapMap3	0.00630704
PR	SBayesR-eigen	AFR	MAF0.01	0.0119342
PR	SBayesR-eigen	EAS	HapMap3	0.0103552
PR	SBayesR-eigen	EAS	MAF0.01	0.011605
PR	SBayesR-eigen	SAS	HapMap3	0.0457518
PR	SBayesR-eigen	SAS	MAF0.01	0.0472301
PR	SBayesRC-eigen	AFR	HapMap3	0.0097316
PR	SBayesRC-eigen	AFR	MAF0.01	0.0142938
PR	SBayesRC-eigen	EAS	HapMap3	0.0183587
PR	SBayesRC-eigen	EAS	MAF0.01	0.0235775
PR	SBayesRC-eigen	SAS	HapMap3	0.0428799
PR	SBayesRC-eigen	SAS	MAF0.01	0.05131
RBC	PolyPred-S	AFR	MAF0.01	0.0338821
RBC	PolyPred-S	EAS	MAF0.01	0.0932292
RBC	PolyPred-S	SAS	MAF0.01	0.108512
RBC	SBayesR	AFR	HapMap3	0.0283403
RBC	SBayesR	EAS	HapMap3	0.0868916
RBC	SBayesR	SAS	HapMap3	0.102248
RBC	SBayesR-eigen	AFR	HapMap3	0.0247801
RBC	SBayesR-eigen	AFR	MAF0.01	0.0333912
RBC	SBayesR-eigen	EAS	HapMap3	0.0859864
RBC	SBayesR-eigen	EAS	MAF0.01	0.0926778
RBC	SBayesR-eigen	SAS	HapMap3	0.102421
RBC	SBayesR-eigen	SAS	MAF0.01	0.107197
RBC	SBayesRC-eigen	AFR	HapMap3	0.0275881
RBC	SBayesRC-eigen	AFR	MAF0.01	0.0420187
RBC	SBayesRC-eigen	EAS	HapMap3	0.0956933
RBC	SBayesRC-eigen	EAS	MAF0.01	0.102081
RBC	SBayesRC-eigen	SAS	HapMap3	0.107832
RBC	SBayesRC-eigen	SAS	MAF0.01	0.119999
Tprotein	PolyPred-S	AFR	MAF0.01	0.0253624
Tprotein	PolyPred-S	EAS	MAF0.01	0.0654447
Tprotein	PolyPred-S	SAS	MAF0.01	0.0818887
Tprotein	SBayesR	AFR	HapMap3	0.0186076
Tprotein	SBayesR	EAS	HapMap3	0.06342
Tprotein	SBayesR	SAS	HapMap3	0.0784558
Tprotein	SBayesR-eigen	AFR	HapMap3	0.0175508
Tprotein	SBayesR-eigen	AFR	MAF0.01	0.0259268
Tprotein	SBayesR-eigen	EAS	HapMap3	0.0606975
Tprotein	SBayesR-eigen	EAS	MAF0.01	0.0687132
Tprotein	SBayesR-eigen	SAS	HapMap3	0.0794148
Tprotein	SBayesR-eigen	SAS	MAF0.01	0.0828741
Tprotein	SBayesRC-eigen	AFR	HapMap3	0.0211493
Tprotein	SBayesRC-eigen	AFR	MAF0.01	0.0253505
Tprotein	SBayesRC-eigen	EAS	HapMap3	0.0624412
Tprotein	SBayesRC-eigen	EAS	MAF0.01	0.0734843
Tprotein	SBayesRC-eigen	SAS	HapMap3	0.0856313
Tprotein	SBayesRC-eigen	SAS	MAF0.01	0.0962723
Urea	PolyPred-S	AFR	MAF0.01	0.0149887
Urea	PolyPred-S	EAS	MAF0.01	0.0463204
Urea	PolyPred-S	SAS	MAF0.01	0.0465761
Urea	SBayesR	AFR	HapMap3	0.0149887
Urea	SBayesR	EAS	HapMap3	0.0475775
Urea	SBayesR	SAS	HapMap3	0.0442977
Urea	SBayesR-eigen	AFR	HapMap3	0.0136164
Urea	SBayesR-eigen	AFR	MAF0.01	0.0172639
Urea	SBayesR-eigen	EAS	HapMap3	0.0446103
Urea	SBayesR-eigen	EAS	MAF0.01	0.0490299
Urea	SBayesR-eigen	SAS	HapMap3	0.0440134
Urea	SBayesR-eigen	SAS	MAF0.01	0.0473062
Urea	SBayesRC-eigen	AFR	HapMap3	0.014912
Urea	SBayesRC-eigen	AFR	MAF0.01	0.018421
Urea	SBayesRC-eigen	EAS	HapMap3	0.0442151
Urea	SBayesRC-eigen	EAS	MAF0.01	0.051179
Urea	SBayesRC-eigen	SAS	HapMap3	0.0459984
Urea	SBayesRC-eigen	SAS	MAF0.01	0.050612
VitD	PolyPred-S	AFR	MAF0.01	0.00757248
VitD	PolyPred-S	EAS	MAF0.01	0.0112331
VitD	PolyPred-S	SAS	MAF0.01	0.00988464
VitD	SBayesR	AFR	HapMap3	0.0017558
VitD	SBayesR	EAS	HapMap3	0.00828495
VitD	SBayesR	SAS	HapMap3	0.00878787
VitD	SBayesR-eigen	AFR	HapMap3	0.00336606
VitD	SBayesR-eigen	AFR	MAF0.01	0.00377788
VitD	SBayesR-eigen	EAS	HapMap3	0.0133373
VitD	SBayesR-eigen	EAS	MAF0.01	0.0132928
VitD	SBayesR-eigen	SAS	HapMap3	0.00997355
VitD	SBayesR-eigen	SAS	MAF0.01	0.0104095
VitD	SBayesRC-eigen	AFR	HapMap3	0.00137987
VitD	SBayesRC-eigen	AFR	MAF0.01	0.00404137
VitD	SBayesRC-eigen	EAS	HapMap3	0.0142828
VitD	SBayesRC-eigen	EAS	MAF0.01	0.0154513
VitD	SBayesRC-eigen	SAS	HapMap3	0.0103894
VitD	SBayesRC-eigen	SAS	MAF0.01	0.0102415
hBMD	PolyPred-S	AFR	MAF0.01	0.0328329
hBMD	PolyPred-S	EAS	MAF0.01	0.0891443
hBMD	PolyPred-S	SAS	MAF0.01	0.128314
hBMD	SBayesR	AFR	HapMap3	0.0266767
hBMD	SBayesR	EAS	HapMap3	0.105141
hBMD	SBayesR	SAS	HapMap3	0.120654
hBMD	SBayesR-eigen	AFR	HapMap3	0.0255405
hBMD	SBayesR-eigen	AFR	MAF0.01	0.0286299
hBMD	SBayesR-eigen	EAS	HapMap3	0.10931
hBMD	SBayesR-eigen	EAS	MAF0.01	0.0878879
hBMD	SBayesR-eigen	SAS	HapMap3	0.121897
hBMD	SBayesR-eigen	SAS	MAF0.01	0.135508
hBMD	SBayesRC-eigen	AFR	HapMap3	0.026952
hBMD	SBayesRC-eigen	AFR	MAF0.01	0.0327151
hBMD	SBayesRC-eigen	EAS	HapMap3	0.10992
hBMD	SBayesRC-eigen	EAS	MAF0.01	0.0957373
hBMD	SBayesRC-eigen	SAS	HapMap3	0.126003
hBMD	SBayesRC-eigen	SAS	MAF0.01	0.141628

### Sheet: ST5
ST5. Cross ancestry prediction accuracy in 8 traits to EAS population
Trait	Training Data	Method	Prediction accuracy (r2)
BMI	EUR	SBayesR	0.061371
BMI	EUR	PRS-CSx	0.0608334
BMI	EUR + EAS	PRS-CSx	0.0826786
BMI	EUR	1M SNPs SBayesR-eigen	0.0625543
BMI	EUR + EAS	1M SNPs SBayesR-eigen	0.0909806
BMI	EUR	1M SNPs SBayesRC-eigen	0.0638822
BMI	EUR + EAS	1M SNPs SBayesRC-eigen	0.0908847
BMI	EUR	Dense SNPs SBayesR-eigen	0.0603515
BMI	EUR + EAS	Dense SNPs SBayesR-eigen	0.0844964
BMI	EUR	Dense SNPs SBayesRC-eigen	0.0652582
BMI	EUR + EAS	Dense SNPs SBayesRC-eigen	0.0907936
HT	EUR	SBayesR	0.169515
HT	EUR	PRS-CSx	0.17416
HT	EUR + EAS	PRS-CSx	0.222588
HT	EUR	1M SNPs SBayesR-eigen	0.172343
HT	EUR + EAS	1M SNPs SBayesR-eigen	0.225283
HT	EUR	1M SNPs SBayesRC-eigen	0.174668
HT	EUR + EAS	1M SNPs SBayesRC-eigen	0.231427
HT	EUR	Dense SNPs SBayesR-eigen	0.178811
HT	EUR + EAS	Dense SNPs SBayesR-eigen	0.240043
HT	EUR	Dense SNPs SBayesRC-eigen	0.180918
HT	EUR + EAS	Dense SNPs SBayesRC-eigen	0.238302
LMC	EUR	SBayesR	0.0751497
LMC	EUR	PRS-CSx	0.0747595
LMC	EUR + EAS	PRS-CSx	0.0969388
LMC	EUR	1M SNPs SBayesR-eigen	0.077699
LMC	EUR + EAS	1M SNPs SBayesR-eigen	0.093719
LMC	EUR	1M SNPs SBayesRC-eigen	0.0919886
LMC	EUR + EAS	1M SNPs SBayesRC-eigen	0.105353
LMC	EUR	Dense SNPs SBayesR-eigen	0.079511
LMC	EUR + EAS	Dense SNPs SBayesR-eigen	0.088148
LMC	EUR	Dense SNPs SBayesRC-eigen	0.104534
LMC	EUR + EAS	Dense SNPs SBayesRC-eigen	0.112667
NeuC	EUR	SBayesR	0.0559377
NeuC	EUR	PRS-CSx	0.0606334
NeuC	EUR + EAS	PRS-CSx	0.0642274
NeuC	EUR	1M SNPs SBayesR-eigen	0.0562146
NeuC	EUR + EAS	1M SNPs SBayesR-eigen	0.0596144
NeuC	EUR	1M SNPs SBayesRC-eigen	0.0653556
NeuC	EUR + EAS	1M SNPs SBayesRC-eigen	0.0726908
NeuC	EUR	Dense SNPs SBayesR-eigen	0.0580397
NeuC	EUR + EAS	Dense SNPs SBayesR-eigen	0.0651461
NeuC	EUR	Dense SNPs SBayesRC-eigen	0.067333
NeuC	EUR + EAS	Dense SNPs SBayesRC-eigen	0.0751194
PLC	EUR	SBayesR	0.134915
PLC	EUR	PRS-CSx	0.136838
PLC	EUR + EAS	PRS-CSx	0.139228
PLC	EUR	1M SNPs SBayesR-eigen	0.135847
PLC	EUR + EAS	1M SNPs SBayesR-eigen	0.149822
PLC	EUR	1M SNPs SBayesRC-eigen	0.145911
PLC	EUR + EAS	1M SNPs SBayesRC-eigen	0.157719
PLC	EUR	Dense SNPs SBayesR-eigen	0.136058
PLC	EUR + EAS	Dense SNPs SBayesR-eigen	0.15051
PLC	EUR	Dense SNPs SBayesRC-eigen	0.153226
PLC	EUR + EAS	Dense SNPs SBayesRC-eigen	0.168333
RBC	EUR	SBayesR	0.0868916
RBC	EUR	PRS-CSx	0.0836437
RBC	EUR + EAS	PRS-CSx	0.0932044
RBC	EUR	1M SNPs SBayesR-eigen	0.0859864
RBC	EUR + EAS	1M SNPs SBayesR-eigen	0.100862
RBC	EUR	1M SNPs SBayesRC-eigen	0.0956934
RBC	EUR + EAS	1M SNPs SBayesRC-eigen	0.104395
RBC	EUR	Dense SNPs SBayesR-eigen	0.0926778
RBC	EUR + EAS	Dense SNPs SBayesR-eigen	0.100461
RBC	EUR	Dense SNPs SBayesRC-eigen	0.102081
RBC	EUR + EAS	Dense SNPs SBayesRC-eigen	0.112858
Tprotein	EUR	SBayesR	0.06342
Tprotein	EUR	PRS-CSx	0.061359
Tprotein	EUR + EAS	PRS-CSx	0.0667497
Tprotein	EUR	1M SNPs SBayesR-eigen	0.0606975
Tprotein	EUR + EAS	1M SNPs SBayesR-eigen	0.0642967
Tprotein	EUR	1M SNPs SBayesRC-eigen	0.0624412
Tprotein	EUR + EAS	1M SNPs SBayesRC-eigen	0.0681638
Tprotein	EUR	Dense SNPs SBayesR-eigen	0.0687132
Tprotein	EUR + EAS	Dense SNPs SBayesR-eigen	0.0712421
Tprotein	EUR	Dense SNPs SBayesRC-eigen	0.0734843
Tprotein	EUR + EAS	Dense SNPs SBayesRC-eigen	0.078979
Urea	EUR	SBayesR	0.0475775
Urea	EUR	PRS-CSx	0.0508063
Urea	EUR + EAS	PRS-CSx	0.0541131
Urea	EUR	1M SNPs SBayesR-eigen	0.0446103
Urea	EUR + EAS	1M SNPs SBayesR-eigen	0.0481905
Urea	EUR	1M SNPs SBayesRC-eigen	0.0442151
Urea	EUR + EAS	1M SNPs SBayesRC-eigen	0.0476175
Urea	EUR	Dense SNPs SBayesR-eigen	0.0490299
Urea	EUR + EAS	Dense SNPs SBayesR-eigen	0.0505169
Urea	EUR	Dense SNPs SBayesRC-eigen	0.051179
Urea	EUR + EAS	Dense SNPs SBayesRC-eigen	0.053013
